# Small DNA elements that act as both insulators and silencers in plants

**DOI:** 10.1101/2024.09.13.612883

**Authors:** Tobias Jores, Nicholas A. Mueth, Jackson Tonnies, Si Nian Char, Bo Liu, Valentina Grillo-Alvarado, Shane Abbitt, Ajith Anand, Stéphane Deschamps, Scott Diehn, Bill Gordon-Kamm, Shuping Jiao, Kathy Munkvold, Heather Snowgren, Nagesh Sardesai, Stanley Fields, Bing Yang, Josh T. Cuperus, Christine Queitsch

## Abstract

Insulators are *cis*-regulatory elements that separate transcriptional units, whereas silencers are elements that repress transcription regardless of their position. In plants, these elements remain largely uncharacterized. Here, we use the massively parallel reporter assay Plant STARR-seq with short fragments of eight large insulators to identify more than 100 fragments that block enhancer activity. The short fragments can be combined to generate more powerful insulators that abolish the capacity of the strong viral 35S enhancer to activate the 35S minimal promoter. Unexpectedly, when tested upstream of weak enhancers, these fragments act as silencers and repress transcription. Thus, these elements are capable of both insulating or repressing transcription dependent upon regulatory context. We validate our findings in stable transgenic *Arabidopsis*, maize, and rice plants. The short elements identified here should be useful building blocks for plant biotechnology efforts.
