## Supplementary Table 5 for "Small DNA elements that act as both insulators and silencers in plants"

### Sheet: insulator fragments
Supplementary Table 5 | Oligonucleotides used in this study.
sequence	purpose
GCAAGACCCTTCCTCTATATAAGGAAGTTCATTTCATTTGGAGAGGACACGCCCGTCCGAACTCCGAACCCCAGAACAGAGCAAAGCCTCCTCGGCCTCCCTGTCCCCAGCCTTCCCCGATG	template 35S minimal promoter + Zm00001d041672 5' UTR
GAGAGGAAGACCC-GCAAGACCCTTCCTCTATATAAGGAAGTTCATTTC	amplify 35S minimal promoter + Zm00001d041672 5' UTR (fwd primer)
GAGAGGAAGACGGTCAC-NNBNNBNNBNNBNNBNNB-CATCGGGGAAGGCTGGG	amplify 35S minimal promoter + Zm00001d041672 5' UTR (rev primer)
AGCTGTTTCCTGTGTGAATTTAAAT-AGGCCTTGACAGGATATATTGGC	amplify pPSup backbone (fwd primer)
TCACTGGCCGTCGTTTTACATTTAA-ATAACGTTACACCACAATATATCCTGCC	amplify pPSup backbone (rev primer)
ATATTGTGGTGTAACGTTATTTAAA-TGTAAAACGACGGCCAGTGAG	amplify T-DNA for pPSm (fwd primer)
TATATCCTGTCAAGGCCTATTTAAA-TTCACACAGGAAACAGCTATGACC	amplify T-DNA for pPSm (rev primer)
AATTCCACTCCGAGACCACAAGGCGCGCCTAGTGGTCTCCCTGTGCAACCGTCTTCAGTGCCTGCA	new BsaI cassette for pPSm for insulators in forward orientation (fwd primer)
GGCACTGAAGACGGTTGCACAGGGAGACCACTAGGCGCGCCTTGTGGTCTCGGAGTGG	new BsaI cassette for pPSm for insulators in forward orientation (rev primer)
AATTCCACAGCGAGACCACAAGGCGCGCCTAGTGGTCTCCGAGTGCAACCGTCTTCAGTGCCTGCA	new BsaI cassette for pPSm for insulators in reverse orientation (fwd primer)
GGCACTGAAGACGGTTGCACTCGGAGACCACTAGGCGCGCCTTGTGGTCTCGCTGTGG	new BsaI cassette for pPSm for insulators in reverse orientation (rev primer)
GCACAATCCCACTATCCTTC-ACTCCGAGACCACAAGGCG	linearize pPSmF for upstream 35S enhancer (fwd primer)
GCACAATCCCACTATCCTTC-ACAGCGAGACCACAAGGCG	linearize pPSmR for upstream 35S enhancer (fwd primer)
TCTTCAACGATGGCCTTTCC-GGAATTCGATATCAAGCTTATCGATACCGTC	linearize pPSmF/R for upstream 35S enhancer (rev primer)
GCACAATCCCACTATCCTTC-GCAACCGTCTTCAGTGCCTG	linearize pPSmF/R for downstream 35S enhancer (fwd primer)
TCTTCAACGATGGCCTTTCC-ACAGGGAGACCACTAGGCG	linearize pPSmF for downstream 35S enhancer (rev primer)
TCTTCAACGATGGCCTTTCC-ACTCGGAGACCACTAGGCG	linearize pPSmR for downstream 35S enhancer (rev primer)
GGAAAGGCCATCGTTGAAGATGC	amplify 35S enhancer (fwd primer)
GAAGGATAGTGGGATTGTGCGTC	amplify 35S enhancer (rev primer)
GACAAGGTCTCTACTC-AATTCAAACAGGGTTCTGGCGTC	amplify full-length λ-EXOB insulator for Golden Gate (fwd primer)
ATCTCGGTCTCGACAG-CCCACAGGAACTGATCACCAC	amplify full-length λ-EXOB insulator for Golden Gate (rev primer)
GACAAGGTCTCTACTC-TTCAGTAATACGGGTAGCTGGGAC	amplify full-length BEAD-1C insulator for Golden Gate (fwd primer)
ATCTCGGTCTCGACAG-CTGTGCTTGGGTATGGTCAGAC	amplify full-length BEAD-1C insulator for Golden Gate (rev primer)
GACAAGGTCTCTACTC-AGCTTGCCTCGTCCCGCC	amplify full-length UASrpg insulator for Golden Gate (fwd primer)
ATCTCGGTCTCGACAG-TTTTGTTTATGTTCGGATGTGATGTGAGAACTG	amplify full-length UASrpg insulator for Golden Gate (rev primer)
GACAAGGTCTCTACTC-CACGTAATAAGTGTGCGTTGAATTTATTCGC	amplify full-length gypsy insulator for Golden Gate (fwd primer)
ATCTCGGTCTCGACAG-AATTGATCGGCTAAATGGTATGGCAAG	amplify full-length gypsy insulator for Golden Gate (rev primer)
GACAAGGTCTCTACTC-AGAACTTTAAAAGTGCTCATCATTGGAAAACG	amplify full-length sIns1 insulator for Golden Gate (fwd primer)
ATCTCGGTCTCGACAG-GTGAAGACGAAAGCCTCCGG	amplify full-length sIns1 insulator for Golden Gate (rev primer)
GACAAGGTCTCTACTC-GCTGAACGCAAAGCTGATCAC	amplify full-length sIns2 insulator for Golden Gate (fwd primer)
ATCTCGGTCTCGACAG-TTTGCAAGGGTGATTTCGGTCTTG	amplify full-length sIns2 insulator for Golden Gate (rev primer)
ACTCCGAGACCACAAGGC	linearize pPSmF for upstream enhancers (fwd primer)
ACAGCGAGACCACAAGG	linearize pPSmR for upstream enhancers (fwd primer)
GGAATTCGATATCAAGCTTATCGATACCG	linearize pPSmF/R for upstream enhancers (rev primer)
TCGATAAGCTTGATATCGAATTCC-ATATATACCTTACACTTCTGAGTTAGAG	amplify AB80 as upstream enhancer for pPSmF/R (fwd primer)
CCTTGTGGTCTCGGAGT-AATCCGTTCATGGATCAAAATCTTC	amplify AB80 as upstream enhancer for pPSmF (rev primer)
CCTTGTGGTCTCGCTGT-AATCCGTTCATGGATCAAAATCTTC	amplify AB80 as upstream enhancer for pPSmR (rev primer)
TCGATAAGCTTGATATCGAATTCC-CTACACATTTTAAGCCAGCG	amplify Cab-1 as upstream enhancer for pPSmF/R (fwd primer)
CCTTGTGGTCTCGGAGT-CTGACAAGAGACACGGTG	amplify Cab-1 as upstream enhancer for pPSmF (rev primer)
CCTTGTGGTCTCGCTGT-CTGACAAGAGACACGGTG	amplify Cab-1 as upstream enhancer for pPSmR (rev primer)
GCTCGGTCTCGACTC<170-bp insulator fragment>CTGTGGAGACCGAGC	oligo pool insulator fragments
GCTCGGTCTCGACTC	amplify insulator fragment oligo pool (fwd primer)
GCTCGGTCTCCACAG	amplify insulator fragment oligo pool (rev primer)
CAAGGCGCGCCTAGTGGTCTCCTCGTGCAACCGTCTTCAGTGCC	new BsaI cassette for two-fragment combinations in pPSmF with 35S enhancer (fwd primer)
CTAGGCGCGCCTTGTGGTCTCGGAGTGAAGGATAGTGGGATTGTGCGTC	new BsaI cassette for two-fragment combinations in pPSmF with 35S enhancer (rev primer)
CAAGGCGCGCCTAGTGGTCTCCGAGTGCAACCGTCTTCAGTGCC	new BsaI cassette for two-fragment combinations in pPSmR with 35S enhancer (fwd primer)
CTAGGCGCGCCTTGTGGTCTCGTCGTGAAGGATAGTGGGATTGTGCGTC	new BsaI cassette for two-fragment combinations in pPSmR with 35S enhancer (rev primer)
GACGCACAATCCCACTATCCTTC-CCGTCTGGCCTTCGGATTTG	add λ-EXOB_415_584_rev as third insulator fragment to pPSmF-2frag (fwd primer)
CTAGGCGCGCCTTGTGGTCTCGGAGT-CCCATGTTTTATCCAGGGCGATC	add λ-EXOB_415_584_rev as third insulator fragment to pPSmF-2frag (rev primer)
CTAGGCGCGCCTTGTGGTCTCGTCGT-CCCATGTTTTATCCAGGGCGATC	add λ-EXOB_415_584_rev as third insulator fragment to pPSmR-2frag (rev primer)
GACGCACAATCCCACTATCCTTC-CAGGGATTTTCTGGTTATCAGAGAATATCGGG	add β-phaseolin_1712_1881_rev as third insulator fragment to pPSmF-2frag (fwd primer)
CTAGGCGCGCCTTGTGGTCTCGGAGT-TAATTGCTACTGGTATCACTTGTTTCTTCTTGC	add β-phaseolin_1712_1881_rev as third insulator fragment to pPSmF-2frag (rev primer)
CTAGGCGCGCCTTGTGGTCTCGTCGT-TAATTGCTACTGGTATCACTTGTTTCTTCTTGC	add β-phaseolin_1712_1881_rev as third insulator fragment to pPSmR-2frag (rev primer)
GACGCACAATCCCACTATCCTTC-AATTCAAACAGGGTTCTGGCGTC	add λ-EXOB_1_170_fwd as third insulator fragment to pPSmF-2frag (fwd primer)
CTAGGCGCGCCTTGTGGTCTCGGAGT-CACAACGTGATAGCAAAACCCC	add λ-EXOB_1_170_fwd as third insulator fragment to pPSmF-2frag (rev primer)
CTAGGCGCGCCTTGTGGTCTCGTCGT-CACAACGTGATAGCAAAACCCC	add λ-EXOB_1_170_fwd as third insulator fragment to pPSmR-2frag (rev primer)
GACGCACAATCCCACTATCCTTC-TACTGCTTCGGCCTGTGTC	add λ-EXOB_332_501_fwd as third insulator fragment to pPSmF-2frag (fwd primer)
CTAGGCGCGCCTTGTGGTCTCGGAGT-GTCAGCCGGAACGCGACA	add λ-EXOB_332_501_fwd as third insulator fragment to pPSmF-2frag (rev primer)
CTAGGCGCGCCTTGTGGTCTCGTCGT-GTCAGCCGGAACGCGACA	add λ-EXOB_332_501_fwd as third insulator fragment to pPSmR-2frag (rev primer)
GACGCACAATCCCACTATCCTTC-GTTCAGGTCCAAACCCGAAACC	add β-phaseolin_1633_1802_fwd as third insulator fragment to pPSmF-2frag (fwd primer)
CTAGGCGCGCCTTGTGGTCTCGGAGT-CACCAAGACGAGTATGGCGC	add β-phaseolin_1633_1802_fwd as third insulator fragment to pPSmF-2frag (rev primer)
CTAGGCGCGCCTTGTGGTCTCGTCGT-CACCAAGACGAGTATGGCGC	add β-phaseolin_1633_1802_fwd as third insulator fragment to pPSmR-2frag (rev primer)
CATGTCAGAGGTCTCTCTGT<170-bp insulator fragment>TCGTAGAGACCTAGTTCAGC	oligo pool insulator fragments for position 1 forward in two-fragment combinations
CCAGACTCTGGTCTCTACTC<170-bp insulator fragment>CTGTAGAGACCAGAGTAGCG	oligo pool insulator fragments for position 2 forward in two-fragment combinations
GTGCAATAGGGTCTCTACGA<170-bp insulator fragment>ACAGAGAGACCTCAACTACC	oligo pool insulator fragments for position 1 reverse in two-fragment combinations
CGTCCATCTGGTCTCTACAG<170-bp insulator fragment>GAGTAGAGACCCTTCAGAGC	oligo pool insulator fragments for position 2 reverse in two-fragment combinations
CATGTCAGAGGTCTCTCTGT	amplify oligo pool with fragments for position 1 forward (fwd primer)
GCTGAACTAGGTCTCTACGA	amplify oligo pool with fragments for position 1 forward (rev primer)
CCAGACTCTGGTCTCTACTC	amplify oligo pool with fragments for position 2 forward (fwd primer)
CGCTACTCTGGTCTCTACAG	amplify oligo pool with fragments for position 2 forward (rev primer)
GTGCAATAGGGTCTCTACGA	amplify oligo pool with fragments for position 1 reverse (fwd primer)
GGTAGTTGAGGTCTCTCTGT	amplify oligo pool with fragments for position 1 reverse (rev primer)
CGTCCATCTGGTCTCTACAG	amplify oligo pool with fragments for position 2 reverse (fwd primer)
GCTCTGAAGGGTCTCTACTC	amplify oligo pool with fragments for position 2 reverse (rev primer)
GATCCTAGCCGTCTCGGCAACCGTCTTCAGTGCC	add Esp3I site for downstream enhancers in pPSmF/R (fwd primer)
CGAGACGGCTAGGATCCCGTCTCCCACTACAGGGAGACCACTAGGC	add Esp3I site for downstream enhancers in pPSmF (rev primer)
CGAGACGGCTAGGATCCCGTCTCCCACTACTCGGAGACCACTAGGC	add Esp3I site for downstream enhancers in pPSmR (rev primer)
GAGAGCGTCTCC-AGTG-ATATATACCTTACACTTCTGAGTTAGAGAAGCAGAG	amplify AB80 enhancer for Esp3I site (fwd primer)
GAGAGCGTCTCC-TTGC-AATCCGTTCATGGATCAAAATCTTCATATCATTTGTATC	amplify AB80 enhancer for Esp3I site (rev primer)
GAGAGCGTCTCC-AGTG-CTACACATTTTAAGCCAGCGGACTC	amplify Cab-1 enhancer for Esp3I site (fwd primer)
GAGAGCGTCTCC-TTGC-CTGACAAGAGACACGGTGGTG	amplify Cab-1 enhancer for Esp3I site (rev primer)
GCAACCGTCTTCAGTGCC	linearize pPSmF for downstream enhancers (fwd primer)
ACAGGGAGACCACTAGGCG	linearize pPSmF for downstream enhancers (rev primer)
CAATCCGCCCTCACTACAACCGACAGGAAACAGCTATGACCATGATTACGCCAAGCTTGCATGCCTGCAGGTCGACGGTCTCCACTCATTCTAAAGGTCAAAGCTTGATCCGAGCAGAGTATTACTGATTGTATATAATATTCCTAAGTAAATTGAAACTGACATGCATTCAAAGTCAACCTTGCTGCTACTGCTTATCCGAAGCATCATGGTACTCATCCTTATCTCCCTCTTCTTCAGCCACCTCAGGCACTGTACTGTCGAGACCTCTAGAGGATCCCCGGGTACCGAGCTCGAATTCACTGGCCGTCGTTTTACAACGCTACTCTGGCGTCGATGAGGGA	template At-9661 enhancer
CAATCCGCCCTCACTACAACCGACAGGAAACAGCTATGACCATGATTACGCCAAGCTTGCATGCCTGCAGGTCGACGGTCTCCACTCATAGAAAAATTAGGTAAAGAGTCAGTGTCGTTATGTTATGGAAGATGTGAATGAAGTTTGACTTCTCATTGTATATGAGTAAAATCTTTTCTTACAAGGGAAGTCCCCAATTGGTCAACATGTGAAAGCACGTGTCATGTTCTTACTTTTGTTTGGGTAATCTTCTAATTCTGTCGAGACCTCTAGAGGATCCCCGGGTACCGAGCTCGAATTCACTGGCCGTCGTTTTACAACGCTACTCTGGCGTCGATGAGGGA	template Sl-12881 enhancer
CAATCCGCCCTCACTACAACCGACAGGAAACAGCTATGACCATGATTACGCCAAGCTTGCATGCCTGCAGGTCGACGGTCTCCACTCAACGCACCAACAAACAAAATAGTTTCAAAACAAAACTTGAAAATGTGGGGTCCACGTAAGAATCTCCATGGAAGAACTTGAGCCAATCAGAGTGCAAAAACGGAGATGACAGTATATTTCAACCAATAAGGAGGCAGAATCAGATCACCAGTGGGTTCCATTATAAGTTTCTGTCGAGACCTCTAGAGGATCCCCGGGTACCGAGCTCGAATTCACTGGCCGTCGTTTTACAACGCTACTCTGGCGTCGATGAGGGA	template Sb-11289 enhancer
CAATCCGCCCTCACTACAACCGACAGGAAACAGCTATGACCATGATTACGCCAAGCTTGCATGCCTGCAGGTCGACGGTCTCCACTCCACACTGTTGCGTAGTTTCATGAGATTCTATCATACACGTACTTTCTTATGATATATTATTAAATTTTGTTGAAACGATAAGATGAAATTGATCCTTGTAAGTCATGAGTCACCAGTTTGATCGATCCGATGATTGAGTTTATAACATTATTTTTATGTGGATCAGTCTACTGTCGAGACCTCTAGAGGATCCCCGGGTACCGAGCTCGAATTCACTGGCCGTCGTTTTACAACGCTACTCTGGCGTCGATGAGGGA	template Zm-23177 enhancer
CAATCCGCCCTCACTACAACCGACAGGAAACAGCTATGACCATGATTACGCCAAGCTTGCATGCCTGCAGGTCGACGGTCTCCACTCTAAGGTTCCATAAGATCCACAAGAAAAGGATAAAACGGTAAGGAGTGTGCAATGTGCACCACTTAAAATCTATTGCTATTCCAGGCTTAGGCCCATTCTCGGACCCAATTTCAGTTTTGTTTGGAAGTGTTTCAACTTTTTCTTTTTTTATGTTAACCGATGTGATTCAACTGTCGAGACCTCTAGAGGATCCCCGGGTACCGAGCTCGAATTCACTGGCCGTCGTTTTACAACGCTACTCTGGCGTCGATGAGGGA	template Sl-774 enhancer
CTAGTGGTCTCCCTGT-ATATATACCTTACACTTCTGAGTTAGAGAAGCAGAG	amplify AB80 as downstream enhancer (fwd primer)
CACTGAAGACGGTTGC-AATCCGTTCATGGATCAAAATCTTCATATCATTTG	amplify AB80 as downstream enhancer (rev primer)
CTAGTGGTCTCCCTGT-CTACACATTTTAAGCCAGCGGACTC	amplify Cab-1 as downstream enhancer (fwd primer)
CACTGAAGACGGTTGC-CTGACAAGAGACACGGTGGTG	amplify Cab-1 as downstream enhancer (rev primer)
AAGCTTGATATCGAATTCC-ATCCAATAGTCATCTTTGTAAAGATTTTTTGTTCGTG	amplify At-9661 as upstream enhancer (fwd primer)
CTTGTGGTCTCGGAGT-CTTGTGGCTTTCAAATAGCCCAAC	amplify At-9661 as upstream enhancer (rev primer)
CTAGTGGTCTCCCTGT-ATCCAATAGTCATCTTTGTAAAGATTTTTTGTTCGTG	amplify At-9661 as downstream enhancer (fwd primer)
CACTGAAGACGGTTGC-CTTGTGGCTTTCAAATAGCCCAAC	amplify At-9661 as downstream enhancer (rev primer)
AAGCTTGATATCGAATTCC-AGGCCTTATCTGTATTTTAATTGGCTAAAATTATAAACATC	amplify Sl-12881 as upstream enhancer (fwd primer)
CTTGTGGTCTCGGAGT-AATAGACATGGACATTAGGATAGAGAAATTGGATC	amplify Sl-12881 as upstream enhancer (rev primer)
CTAGTGGTCTCCCTGT-AGGCCTTATCTGTATTTTAATTGGCTAAAATTATAAACATC	amplify Sl-12881 as downstream enhancer (fwd primer)
CACTGAAGACGGTTGC-AATAGACATGGACATTAGGATAGAGAAATTGGATC	amplify Sl-12881 as downstream enhancer (rev primer)
AAGCTTGATATCGAATTCC-ACTCTTTAGCAACCATCGTCGTC	amplify Sb-11289 as upstream enhancer (fwd primer)
CTTGTGGTCTCGGAGT-TAGGGCACTGCACCGGTC	amplify Sb-11289 as upstream enhancer (rev primer)
CTAGTGGTCTCCCTGT-ACTCTTTAGCAACCATCGTCGTC	amplify Sb-11289 as downstream enhancer (fwd primer)
CACTGAAGACGGTTGC-TAGGGCACTGCACCGGTC	amplify Sb-11289 as downstream enhancer (rev primer)
AAGCTTGATATCGAATTCC-GGACAGGGGAAGGCTAGTTAC	amplify Zm-23177 as upstream enhancer (fwd primer)
CTTGTGGTCTCGGAGT-CATGGCATCATGCTATCATGTGTGG	amplify Zm-23177 as upstream enhancer (rev primer)
CTAGTGGTCTCCCTGT-GGACAGGGGAAGGCTAGTTAC	amplify Zm-23177 as downstream enhancer (fwd primer)
CACTGAAGACGGTTGC-CATGGCATCATGCTATCATGTGTGG	amplify Zm-23177 as downstream enhancer (rev primer)
AAGCTTGATATCGAATTCC-AATTTAAGAGTAAATGAGAGAAGTTGAATTAGGGCC	amplify Sl-774 as upstream enhancer (fwd primer)
CTTGTGGTCTCGGAGT-CTCTGCTCCCCAAAAGGTCTG	amplify Sl-774 as upstream enhancer (rev primer)
CTAGTGGTCTCCCTGT-AATTTAAGAGTAAATGAGAGAAGTTGAATTAGGGCC	amplify Sl-774 as downstream enhancer (fwd primer)
CACTGAAGACGGTTGC-CTCTGCTCCCCAAAAGGTCTG	amplify Sl-774 as downstream enhancer (rev primer)
GAGAGGGTCTCG-ACTC-TGATGAGAGCAAGGGTTCCAC	amplify β-phaseolin 1395-1564 fragment for Golden Gate (fwd primer)
GAGAGGGTCTCG-ACAG-AATGTGACCATATTGGTTTTTGAATAGAGTGTTCC	amplify β-phaseolin 1395-1564 fragment for Golden Gate (rev primer)
GAGAGGGTCTCG-ACTC-GCAGCAACAGATATGACAGCTTTTACAGTG	amplify TBS 756-925 fragment for Golden Gate (fwd primer)
GAGAGGGTCTCG-ACAG-GGGTCCAAATGGGTGTACAAAATTAAATACAAAGC	amplify TBS 756-925 fragment for Golden Gate (rev primer)
GAGAGGGTCTCG-ACTC-AATTCAAACAGGGTTCTGGCGTC	amplify λ-EXOB 1-170 fragment for Golden Gate (fwd primer)
GAGAGGGTCTCG-ACAG-CACAACGTGATAGCAAAACCCC	amplify λ-EXOB 1-170 fragment for Golden Gate (rev primer)
GAGAGGGTCTCG-ACTC-GCCCAGGCCTGCACTGCC	amplify BEAD-1C 246-415 fragment for Golden Gate (fwd primer)
GAGAGGGTCTCG-ACAG-GCCCAGACAACATCTTTAGAGCAG	amplify BEAD-1C 246-415 fragment for Golden Gate (rev primer)
GAGAGGGTCTCG-ACTC-AGCTTGCCTCGTCCCGCC	amplify UASrpg 1-170 fragment for Golden Gate (fwd primer)
GAGAGGGTCTCG-ACAG-TGCGGCCATCAAAATGTATGGATG	amplify UASrpg 1-170 fragment for Golden Gate (rev primer)
GAGAGGGTCTCG-ACTC-AAAGTAAAATTTTGTTGCATACCTTATCAAAAAATAAGTGCTGC	amplify gypsy 54-223 fragment for Golden Gate (fwd primer)
GAGAGGGTCTCG-ACAG-ATTGGGTATGCAACGAAAATTTGTTTCGTC	amplify gypsy 54-223 fragment for Golden Gate (rev primer)
ACACGCTGGAATTCTAGTATACTAAACC	linearize pDL to replace BsaI cassette (fwd primer)
GGAATTCGATATCAAGCTTATCGATACCG	linearize pDL to replace BsaI cassette (rev primer)
TAAGCTTGATATCGAATTCCACTCCGAGACCACAAGGC	amplify BsaI cassette + 35S minimal promoter from pPSmF_35Spr (fwd primer)
CATGGTTTAGTATACTAGAATTCCAGCGTGTCCTCTCCAAATGAAATGAACTT	amplify BsaI cassette + 35S minimal promoter from pPSmF_35Spr (rev primer)
TGTCAGTTCCAAACGTAAAACGGC	linearize pDL plasmids to replace resistance marker (fwd primer)
GACCGGCATGCGCTCAAC	linearize pDL plasmids to replace resistance marker (fwd primer)
CGTTTGGAACTGACA-GAAGCCAACTAAACAAGACCATAACCATG	amplify hygromycin resistance casette (fwd primer)
GAGCGCATGCCGGTC-CGGGGGATCTGGATTTTAGTACTGG	amplify hygromycin resistance casette (rev primer)
GAACTTGTGGCCGTTTACG	reverse transcription primer for barcode sequencing
AATGATACGGCGACCACCGAGATCTACAC<8-bp index 2>CCCTCGAGGTCGACGGTATC	amplify constructs for subassembly (fwd primer)
AATGATACGGCGACCACCGAGATCTACAC<8-bp index 2>CCTCGGCCTCCCTGTCC	amplify constructs for barcode sequencing (fwd primer)
CAAGCAGAAGACGGCATACGAGAT<8-bp index 1>CACCCCGGTGAACAGCTCC	amplify constructs for subassembly or barcode sequencing (rev primer)
CTCGAGGTCGACGGTATCGATAAGCTTGATATCGAATTCCAC	NGS read 1 primer for subassembly (no upstream enhancer)
CTGACGTAAGGGATGACGCACAATCCCACTATCCTTCAC	NGS read 1 primer for subassembly (upstream 35S enhancer)
GGAAGAGCAGCATTGGATACAAATGATATGAAGATTTTGATCCATGAACGGATTAC	NGS read 1 primer for subassembly (upstream AB80 enhancer)
CCAAGCTGCAGATTTCTTTTCACCACCGTGTCTCTTGTCAGAC	NGS read 1 primer for subassembly (upstream Cab-1 enhancer)
CTCCAAATGAAATGAACTTCCTTATATAGAGGAAGGGTCTTGCAC	NGS read 2 primer for subassembly (no downstream enhancer)
GTGTCCTCTCCAAATGAAATGAACTTCCTTATATAGAGGAAGGGTCTTGC	NGS read 2 primer for subassembly (with Esp3I site for downstream enhancer)
CCTCGGCCTCCCTGTCCCCAGCCTTCCCCGATG	NGS index 1 primer for subassembly and NGS read 1 primer for barcode sequencing
CACCCCGGTGAACAGCTCCTCGCCCTTGCTCAC	NGS index 2 primer for subassembly and NGS read 2 primer for barcode sequencing
GTGAGCAAGGGCGAGGAGCTGTTCACCGGGGTG	NGS index 1 primer for barcode sequencing
CATCGGGGAAGGCTGGGGACAGGGAGGCCGAGG	NGS index 2 primer for barcode sequencing
